# Generative AI Framework SynGlue for the Rational Design of Clinically relevant Protein Degraders

**DOI:** 10.1101/2025.08.28.672835

**Authors:** Saveena Solanki, Sanjay Kumar Mohanty, Shiva Satija, Sonam Chauhan, N.V.M. Rao Bandaru, Sandeep Dukare, Nirbhay Kumar Tiwari, R Naveen Kumar, A B Aravind, Subhendu Mukherjee, Dinesh Chikkanna, Wesley Roy Balasubramanian, Srinivasa Raju Sammeta, Vishakha Gautam, Sakshi Arora, Suvendu Kumar, Subhadeep Duari, Arushi Sharma, Raidhani Shome, Debarka Sengupta, Chandrasekhar Abbineni, Susanta Samajdar, Gaurav Ahuja

**Author notes:** Shared First Authors (Saveena Solanki, Sanjay Kumar Mohanty). **Correspondence:** Gaurav Ahuja; Susanta Samajdar.

## Abstract

The rational design of protein degraders, such as proteolysis-targeting chimeras (PROTACs), requires the simultaneous optimization of multiple molecular properties, a complex challenge that limits efficient discovery. Here, we introduce SynGlue, a generative artificial intelligence (AI) framework that addresses this challenge through two core modules: data-driven, leveraging large-scale protein-ligand intelligence, and structure-guided, for physics-aware molecular design. SynGlue harness MagnetDB, a curated database of 6.37 million experimental protein-ligand interactions, and couples it with deep learning models that quantitatively predict degradation potency (DC_50_), maximal degradation (D_max_), and guide ternary-complex-compatible linker design. Benchmarked against 6,935 compounds, SynGlue demonstrates superior performance in relevant pharmacology prediction. To validate SynGlue, we engineered degraders for BRD4 and GSPT1. Our data-driven design for BRD4 yielded compounds with novel warhead scaffolds (<50% warhead similarity with known PROTACs), which proved to be potent degraders *in vitro* (DC_50_ = 0.19 nM) and efficacious *in vivo* in mouse models. Independently, our structure-guided *de novo* design for GSPT1 produced ultrapotent degraders (DC_50_ ≈ 0.0011 μM) that are also effective both *in vitro* and *in vivo*, uncovering a new oncogenic dependency. By unifying data-driven and physics-aware design, SynGlue establishes a generalizable AI framework for the rapid development of clinically relevant protein degraders, with principled extension to other multi-target modalities.
