## supplementary Table 2 for "Generative AI Framework SynGlue for the Rational Design of Clinically relevant Protein Degraders"

Supplementary Table 2
Table representing Core Modules and Software Stack of the SynGlue Platform
Software Component	Version (example)
RDKit	2023.09.1
Pandas	2.1.1
Numpy	1.25.2
SQLite3	3.41.2
Joblib	1.3.2
RECAP (RDKit)	2023.09.1
scikit-learn	1.4.1
Matplotlib	3.8.0
Seaborn	0.13.0
SQLAlchemy/sqlite3	1.3.2
Open Babel	3.1.1
PyTorch	2.2.0
DeepChem	2.7.0
SciPy (dendrogram)	1.11.2
MolVS	0.1.1
PyMOL	2.5.0
AutoDockVina	1.2.5
PyTorch Geometric (PyG)	2.5.1
DataWarrior	5.5.0
Pybel	3.1.1
Reinvent	3.7
Grover	(https://github.com/tencent-ailab/grover)
Imagemol	( https://github.com/ChengF-Lab/ImageMol)
Signaturizer	(v1.1.14)
Mordred	Mordred (1.2.0)
ChemBERTa	ChemBERTa-77M-MLM
FastAPI	0.95.2
Uvicorn	0.22.0
Requests	2.31.0
Setuptools	67.6.1
BioPython	1.81
