## supplementary Table 4 for "Generative AI Framework SynGlue for the Rational Design of Clinically relevant Protein Degraders"

Supplementary Table 4
Tabular representation detailing information about the calculated Hit Rate and Miss Rate values for SynGlue and the benchmark tools (LigAdvisor, SwissTargetPrediction, SuperPred) based on target predictions for the selected subset of 100 representative molecules, allowing direct comparison.
Count	Compound Name	Smiles	Class	SwissTarget_Hit Rate	SwissTarget_Miss Rate	Ligadvisor_HitRate	Ligadvisor_MissRate	SuperPred_Hit Rate	SuperPred_Miss Rate	MetaboGlueHit rate	MetaboGlueMiss rate
1	acetanilide	CC(=O)NC1=CC=CC=C1	DC	0	1	0	1	0	1	1	0
2	acetylcysteine	CC(=O)N[C@@H](CS)C(O)=O	DC	0	1	0	1	0	1	1	0
3	amfetamine	CC(N)CC1=CC=CC=C1	DC	0.25	0.75	0.0625	0.9375	0	1	1	0
4	betahistine	CNCCC1=CC=CC=N1	DC	0	1	0.5	0.5	0.5	0.5	1	0
5	carbachol	C[N+](C)(C)CCOC(N)=O	DC	0	1	0	1	0	1	0.75	0.25
6	isoniazid	NNC(=O)C1=CC=NC=C1	DC	0	1	0	1	0	1	1	0
7	mercaptopurine	S=C1N=CNC2=C1NC=N2	DC	0	1	0.1428571429	0.8571428571	0.1428571429	0.8571428571	1	0
8	Valproic acid	CCCC(CCC)C(=O)O	DC , Others	0	1	0.1	0.9	0	1	1	0
9	paracetamol	CC(=O)NC1=CC=C(O)C=C1	DC	0	1	0.05882352941	0.9411764706	0	1	1	0
10	lindane	Cl[C@H]1[C@H](Cl)[C@@H](Cl)[C@@H](Cl)[C@H](Cl)[C@H]1Cl	DC	0	1	0	1	0	1	1	0
11	Nicotine	CN1CCCC1C2=CN=CC=C2	DC, Others	0.06976744186	0.9302325581	0	1	0	1	1	0
12	betanidine	CNC(NC)=NCC1=CC=CC=C1	DC	1	0	0	1	0	1	1	0
13	bretylium	CC[N+](C)(C)CC1=C(Br)C=CC=C1	DC	0	1	0	1	0	1	1	0
14	broxyquinoline	OC1=C2N=CC=CC2=C(Br)C=C1Br	DC	0	1	0	1	0	1	0.63	0.37
15	cevimeline	CC1OC2(CS1)CN1CCC2CC1	DC	1	0	0	1	0.2	0.8	0.8	0.2
16	chloroxine	OC1=C2N=CC=CC2=C(Cl)C=C1Cl	DC	0	1	0	1	0	1	1	0
17	citric acid	OC(=O)CC(O)(CC(O)=O)C(O)=O	DC	0	1	0	1	0	1	1	0
18	clioquinol	OC1=C2N=CC=CC2=C(Cl)C=C1I	DC	0	1	0	1	0.25	0.75	1	0
19	cotinine	CN1[C@@H](CCC1=O)C1=CN=CC=C1	DC	0	1	0	1	0	1	1	0
20	dacarbazine	CN(C)\N=N\C1=C(NC=N1)C(N)=O	DC	0	1	0	1	0	1	1	0
21	acetylcholine	CC(=O)OCC[N+](C)(C)C	DC	0.3529411765	0.6470588235	0	1	0	1	1	0
22	adenine	NC1=NC=NC2=C1NC=N2	DC	0	1	0	1	0	1	1	0
23	allopurinol	OC1=NC=NC2=C1C=NN2	DC	0	1	0	1	0	1	1	0
24	aminobenzoic acid	NC1=CC=C(C=C1)C(O)=O	DC	0.3333333333	0.6666666667	0	1	0	1	1	0
25	phenelzine	NNCCC1=CC=CC=C1	DC	0	1	0.07142857143	0.9285714286	0.07142857143	0.9285714286	1	0
26	trientine	NCCNCCNCCN	DC	0	1	0	1	0.07692307692	0.9230769231	1	0
27	furtrethonium	C[N+](C)(C)CC1=CC=CO1	DC	0	1	0	1	0	1	1	0
28	octanoic acid	CCCCCCCC(O)=O	DC	0	1	0	1	0	1	0.562	0.438
29	mafenide	NCC1=CC=C(C=C1)S(N)(=O)=O	DC	0.2580645161	0.7419354839	0	1	0	1	1	0
30	azelaic acid	OC(=O)CCCCCCCC(O)=O	DC	0	1	0	1	0	1	1	0
31	mitoguazone	C\C(\C=N\NC(N)=N)=N/NC(N)=N	DC	0	1	0	1	0	1	1	0
32	busulfan	CS(=O)(=O)OCCCCOS(C)(=O)=O	DC	0	1	0	1	0	1	1	0
33	ethambutol	CC[C@@H](CO)NCCN[C@@H](CC)CO	DC	0	1	0	1	0.2222222222	0.7777777778	1	0
34	hexamethonium	C[N+](C)(C)CCCCCC[N+](C)(C)C	DC	0	1	0	1	0	1	0.714	0.285
35	Phenazone	CC1=CC(=O)N(N1C)C2=CC=CC=C2	DC , Others	0	1	0	1	0	1	1	0
36	Inositol monophosphatase	C1(C(C(C(C(C1O)O)OP(=O)(O)O)O)O)O	Others	1	0	1	0	0	1	1	0
37	dapsone	NC1=CC=C(C=C1)S(=O)(=O)C1=CC=C(N)C=C1	DC	0	1	0	1	0	1	1	0
38	proguanil	CC(C)NC(=N)NC(=N)NC1=CC=C(Cl)C=C1	DC	0	1	0	1	0	1	0.8	0.25
39	carbutamide	CCCCNC(=O)NS(=O)(=O)C1=CC=C(N)C=C1	DC	0	1	0	1	0	1	1	0
40	chloroprocaine	CCN(CC)CCOC(=O)C1=C(Cl)C=C(N)C=C1	DC	0	1	0	1	0	1	1	0
41	glyceryl trinitrate	[O-][N+](=O)OCC(CO[N+]([O-])=O)O[N+]([O-])=O	DC	0	1	0	1	0	1	1	0
42	pentolonium	C[N+]1(CCCCC[N+]2(C)CCCC2)CCCC1	DC	0	1	0	1	0	1	1	0
43	decamethonium	C[N+](C)(C)CCCCCCCCCC[N+](C)(C)C	DC	0	1	0	1	0	1	1	0
44	bithionol	OC1=C(SC2=C(O)C(Cl)=CC(Cl)=C2)C=C(Cl)C=C1Cl	DC	0	1	0	1	0.125	0.875	1	0
45	triclocarban	ClC1=CC=C(NC(=O)NC2=CC(Cl)=C(Cl)C=C2)C=C1	DC	0.5	0.5	0	1	0	1	1	0
46	dienestrol	C\C=C(\C(=C\C)\C1=CC=C(O)C=C1)/C1=CC=C(O)C=C1	DC	0	1	0	1	0	1	1	0
47	famotidine	NC(=N)NC1=NC(CSCCC(=N)NS(N)(=O)=O)=CS1	DC	0	1	0	1	0.1666666667	0.8333333333	1	0
48	suxamethonium	C[N+](C)(C)CCOC(=O)CCC(=O)OCC[N+](C)(C)C	DC	0	1	0	1	0	1	1	0
49	hydroxystilbamidine	NC(=N)C1=CC=C(C=CC2=CC=C(C=C2O)C(N)=N)C=C1	DC	0	1	0	1	0	1	1	0
50	pramocaine	CCCCOC1=CC=C(OCCCN2CCOCC2)C=C1	DC	0.3333333333	0.6666666667	0	1	0	1	1	0
51	obidoxime	O\N=C\C1=CC=[N+](COC[N+]2=CC=C(\C=N\O)C=C2)C=C1	DC	0	1	0	1	0	1	1	0
52	olsalazine	OC(=O)C1=CC(=CC=C1O)N=NC1=CC(C(O)=O)=C(O)C=C1	DC	0	1	0	1	0	1	0.58	0.42
53	propamidine	NC(=N)C1=CC=C(OCCCOC2=CC=C(C=C2)C(N)=N)C=C1	DC	0.5	0.5	0	1	0.5	0.5	1	0
54	bempedoic acid	CC(C)(CCCCCC(O)CCCCCC(C)(C)C(O)=O)C(O)=O	DC	0	1	0	1	0	1	1	0
55	pentamidine	NC(=N)C1=CC=C(OCCCCCOC2=CC=C(C=C2)C(N)=N)C=C1	DC	0.5277777778	0.4722222222	0	1	0.1111111111	0.8888888889	1	0
56	aldesulfone	OS(=O)CNC1=CC=C(C=C1)S(=O)(=O)C1=CC=C(NCS(O)=O)C=C1	DC	0	1	0	1	0	1	1	0
57	hexamidine	NC(=N)C1=CC=C(OCCCCCCOC2=CC=C(C=C2)C(N)=N)C=C1	DC	0	1	0	1	0.4	0.6	1	0
58	cyclovalone	COC1=C(O)C=CC(C=C2CCCC(=CC3=CC(OC)=C(O)C=C3)C2=O)=C1	DC	0	1	0	1	0.3333333333	0.6666666667	1	0
59	aminoquinuride	CC1=NC2=CC=C(NC(=O)NC3=CC=C4N=C(C)C=C(N)C4=C3)C=C2C(N)=C1	DC	0	1	0	1	0	1	1	0
60	fosfestrol	CC\C(=C(\CC)C1=CC=C(OP(O)(O)=O)C=C1)C1=CC=C(OP(O)(O)=O)C=C1	DC	0	1	0	1	0	1	1	0
61	sulconazole	ClC1=CC=C(CS[C@@H](CN2C=CN=C2)C2=CC=C(Cl)C=C2Cl)C=C1	DC	0	1	0	1	0.1612903226	0.8387096774	1	0
62	amineptine	OC(=O)CCCCCCNC1C2=CC=CC=C2CCC2=CC=CC=C12	DC	0	1	0	1	0	1	1	0
63	nafamostat	NC(=N)NC1=CC=C(C=C1)C(=O)OC1=CC=C2C=C(C=CC2=C1)C(N)=N	DC	0.5625	0.4375	0.0625	0.9375	0.125	0.875	1	0
64	trimetaphan	O=C1N(CC2=CC=CC=C2)C2C[S+]3CCCC3C2N1CC1=CC=CC=C1	DC	0	1	0	1	0	1	1	0
65	sulforidazine	CN1CCCCC1CCN1C2=CC=CC=C2SC2=C1C=C(C=C2)S(C)(=O)=O	DC	0	1	0	1	0.5	0.5	1	0
66	nitrofurantoin	[O-][N+](=O)C1=CC=C(O1)\C=N\N1CC(=O)NC1=O	DC	0	1	0	1	0	1	1	0
67	ozagrel	OC(=O)\C=C\C1=CC=C(CN2C=CN=C2)C=C1	DC	0	1	0	1	0.5	0.5	1	0
68	diflunisal	OC(=O)C1=C(O)C=CC(=C1)C1=C(F)C=C(F)C=C1	DC	0	1	0	1	0.1428571429	0.8571428571	1	0
69	anisindione	COC1=CC=C(C=C1)C1C(=O)C2=C(C=CC=C2)C1=O	DC	0	1	0	1	0	1	1	0
70	atenolol	CC(C)NCC(O)COC1=CC=C(CC(N)=O)C=C1	DC	0	1	0.3333333333	0.6666666667	0	1	1	0
71	fenbufen	OC(=O)CCC(=O)C1=CC=C(C=C1)C1=CC=CC=C1	DC	0	1	0	1	0.25	0.75	1	0
72	topiroxostat	N#CC1=NC=CC(=C1)C1=NNC(=N1)C1=CC=NC=C1	DC	0	1	0.5	0.5	0	1	1	0
73	cyclizine	CN1CCN(CC1)C(C1=CC=CC=C1)C1=CC=CC=C1	DC	0	1	0.0625	0.9375	0.25	0.75	1	0
74	nifuroxazide	OC1=CC=C(C=C1)C(=O)N\N=C\C1=CC=C(O1)[N+]([O-])=O	DC	1	0	0	1	0	1	1	0
75	tafamidis	OC(=O)C1=CC2=C(C=C1)N=C(O2)C1=CC(Cl)=CC(Cl)=C1	DC	0	1	0	1	0	1	1	0
76	linolenic acid	CC\C=C/C\C=C/C\C=C/CCCCCCCC(O)=O	DC	0	1	0	1	0.2	0.8	1	0
77	acediasulfone	NC1=CC=C(C=C1)S(=O)(=O)C1=CC=C(NCC(O)=O)C=C1	DC	0	1	0	1	0.3333333333	0.6666666667	1	0
78	esmolol	COC(=O)CCC1=CC=C(OCC(O)CNC(C)C)C=C1	DC	0	1	0	1	0.3333333333	0.6666666667	1	0
79	retinol	C\C(=C/CO)\C=C\C=C(/C)\C=C\C1=C(C)CCCC1(C)C	DC	0.07142857143	0.9285714286	0	1	0	1	1	0
80	febuxostat	CC(C)COC1=C(C=C(C=C1)C1=NC(C)=C(S1)C(O)=O)C#N	DC	0	1	0.25	0.75	0	1	1	0
81	2765	COC1=CC=C(C2=C(C(=O)NCCCC3=CN(CCOCCOCCOCCOCCNC4=CC=CC5=C4C(=O)N(C4CCC(=O)NC4=O)C5=O)N=N3)N=CO2)C=C1Cl	PROTAC*	0	1	0	1	0	1	1	0
82	2770	COC1=CC=C(C2=C(C(=O)NCCCC3=CN(CCOCCOCCOCCOCCNC4=CC=CC5=C4C(=O)N(C4CCC(=O)NC4=O)C5=O)N=N3)N=CO2)C=C1I	PROTAC*	0	1	0	1	0	1	1	0
83	2800	CCOC(=O)C1=C(C(C(=O)NC(C)(C)C)N(CC2=CC(F)=C(F)C(F)=C2)C(=O)CCCC#CC2=CC=CC3=C2CN(C2CCC(=O)NC2=O)C3=O)C2=CC=C(Cl)C=C2[NH]1	PROTAC*	0	1	0	1	0	1	1	0
84	2843	O=C(CCCO/N=C1C(=C2/C(=O)N(CC3=CN(CCOCCNC4=CC=CC5=C4C(=O)N(C4CCC(=O)NC4=O)C5=O)N=N3)C3=CC=CC=C23)/NC2=CC=CC=C/12)NO	PROTAC*	0	1	0	1	0	1	1	0
85	2857	CCS(=O)(=O)N1CC(CC#N)(N2C=C(C3=NC(NC4=CC=C(C(=O)NCCCN5CCN(C6=CC=C(C7CCC(=O)NC7=O)C=C6)CC5)C=C4)=NC4=C3C=C[NH]4)C=N2)C1	PROTAC*	0	1	0	1	0	1	1	0
86	2929	CC(C)(C)C1=CC(NC(=O)NC2=CC=C(C3=CN(CC4=CN(CCCC(=O)NC5=CC=CC6=C5CN(C5CCC(=O)NC5=O)C6=O)N=N4)C4=NC=NC(N)=C34)C=C2)=NO1	PROTAC*	0	1	0	1	0	1	1	0
87	2938	CC(C)(C)C1=CC(NC(=O)NC2=CC=C(C3=CN(CCCC4=CN(CC(=O)NC5=CC=CC6=C5CN(C5CCC(=O)NC5=O)C6=O)N=N4)C4=NC=NC(N)=C34)C=C2)=NO1	PROTAC*	0	1	0	1	0	1	1	0
88	2969	COC1=CC(OCC2=CC=CC(C3=CC=CC=C3)=C2C)=CC(OC)=C1CNCCC(=O)NCCCNC(=O)COC1=CC=CC2=C1C(=O)N(C1CCC(=O)NC1=O)C2=O	PROTAC*	0	1	0	1	0	1	1	0
89	3041	CC1=C(C2=CC=C(CNC(=O)[C@@H]3C[C@@H](O)CN3C(=O)[C@@H](NC(=O)C3(F)CC3)C(C)(C)C)C(OCCCCOC3=CC=C(C4=CSC(N5CCOCC5)=N4)C=C3)=C2)SC=N1	PROTAC*	0	1	0	1	0	1	1	0
90	3056	COC1(CN2CC3=CC4=C(C=C3C2)C(=O)N(C2CCC(=O)NC2=O)C4=O)CCN(C(=O)C2=CC=C(N3CCC4(CC3)C[C@H](C)N(C3=CC=C(C#N)C(Cl)=C3)C4)C=C2)CC1	PROTAC*	0	1	0	1	0	1	1	0
91	3061	C[C@H]1CC2(CCN(C3=CC=C(C(=O)N4CCC5(CC4)CC(N4CC6=CC7=C(C=C6C4)C(=O)N(C4CCC(=O)NC4=O)C7=O)C5)C=C3)CC2)CN1C1=CC=C(C#N)C(Cl)=C1	PROTAC*	0	1	0	1	0	1	1	0
92	3062	C[C@H]1CC2(CCN(C3=CC=C(C(=O)N4CCN(CC(=O)N5CC6=CC7=C(C=C6C5)C(=O)N(C5CCC(=O)NC5=O)C7=O)CC4)C=C3)CC2)CN1C1=CC=C(C#N)C(Cl)=C1	PROTAC*	0	1	0	1	0	1	1	0
93	4398	O=C(NCCOCCOCCNC1=CC=CC(C(N2C(CC3)C(NC3=O)=O)=O)=C1C2=O)C4=CC=C(C)C(N5C(C)=CC(OCC6=CC=C(F)C=C6F)=C(Br)C5=O)=C4	PROTAC*	0	1	0	1	0	1	1	0
94	acetyldigitoxin	C[C@H]1O[C@H](C[C@H](OC(C)=O)[C@@H]1O)O[C@H]1[C@@H](O)C[C@H](O[C@H]2[C@@H](O)C[C@H](O[C@H]3CC[C@@]4(C)[C@H](CC[C@@H]5[C@@H]4CC[C@]4(C)[C@H](CC[C@]54O)C4=CC(=O)OC4)C3)O[C@@H]2C)O[C@@H]1C	DC	0	1	0	1	0	1	1	0
95	eptifibatide	NC(=N)NCCCC[C@@H]1NC(=O)CCSSC[C@H](NC(=O)[C@@H]2CCCN2C(=O)[C@H](CC2=CNC3=C2C=CC=C3)NC(=O)[C@H](CC(O)=O)NC(=O)CNC1=O)C(N)=O	DC	0	1	0	1	0	1	1	0
96	rifaximin	CO[C@H]1\C=C\O[C@@]2(C)OC3=C(C2=O)C2=C(C(O)=C3C)C(O)=C(NC(=O)\C(C)=C/C=C/[C@H](C)[C@H](O)[C@@H](C)[C@@H](O)[C@@H](C)[C@H](OC(C)=O)[C@@H]1C)C1=C2N=C2C=C(C)C=CN12	DC	0	1	0	1	0.5	0.5	1	0
97	tacrolimus	CO[C@@H]1C[C@@H](CC[C@H]1O)\C=C(/C)[C@H]1OC(=O)[C@@H]2CCCCN2C(=O)C(=O)[C@]2(O)O[C@@H]([C@H](C[C@H]2C)OC)[C@H](C[C@@H](C)C\C(C)=C\[C@@H](CC=C)C(=O)C[C@H](O)[C@@H]1C)OC	DC	0	1	0	1	0.07692307692	0.9230769231	1	0
98	troleandomycin	CO[C@H]1C[C@H](O[C@H]2[C@H](C)[C@@H](O[C@@H]3O[C@H](C)C[C@@H]([C@H]3OC(C)=O)N(C)C)[C@@H](C)C[C@@]3(CO3)C(=O)[C@H](C)[C@@H](OC(C)=O)[C@@H](C)[C@@H](C)OC(=O)[C@@H]2C)O[C@@H](C)[C@@H]1OC(C)=O	DC	1	0	0	1	1	0	1	0
99	vinorelbine	CCC1=C[C@@H]2C[N@](C1)CC1=C(NC3=C1C=CC=C3)[C@@](C2)(C(=O)OC)C1=CC2=C(C=C1OC)N(C)[C@@H]1[C@]22CCN3CC=C[C@](CC)([C@@H]23)[C@@H](OC(C)=O)[C@]1(O)C(=O)OC	DC	0.6666666667	0.3333333333	0	1	0.6666666667	0.3333333333	1	0
100	FK506	C=CC[C@@H]1/C=C(\C)/C[C@H](C)C[C@H](OC)[C@H]2O[C@](O)([C@@H](C[C@@H]2OC)C)C(=O)C(=O)N2[C@H](C(=O)O[C@@H]([C@@H]([C@H](CC1=O)O)C)/C(=C/[C@@H]1CC[C@H]([C@@H](C1)OC)O)/C)CCCC2	Others	0	1	0	1	0	1	1	0
