## supplementary Table 8 for "Generative AI Framework SynGlue for the Rational Design of Clinically relevant Protein Degraders"

Supplementary Table 8
Tabular representation detailing information about the in silico characterization of the final prioritized BRD4-VHL PROTAC candidates
Molecule	BRD4(cmp1)	BRD4(cmp2)
Patent Name	AU-14555	AU-14849
Canonical SMILES	COc1cc2c(cc1c1c(C)onc1C)cc(c(=O)n2Cc1ccccn1)C(=O)NCCOCCOCCOCC(=O)N[C@@H](C(C)(C)C)C(=O)N1C[C@@H](C[C@H]1C(=O)N[C@H](c1ccc(cc1)c1scnc1C)C)O	COc1cc2c(cc1c1c(C)onc1C)cc(c(=O)n2Cc1ccccn1)C(=O)NCCCCCCCCOCC(=O)N[C@@H](C(C)(C)C)C(=O)N1C[C@@H](C[C@H]1C(=O)N[C@H](c1ccc(cc1)c1scnc1C)C)O
Formula	C53H64N8O11S	C55H68N8O9S
ncof20	13	14
MW	1021.19	1017.24
#Heavy atoms	73	73
#Aromatic heavy atoms	32	32
Fraction Csp3	0.43	0.45
#Rotatable bonds	27	27
#H-bond acceptors	14	12
#H-bond donors	4	4
MR	278.43	285.87
TPSA	266.81	248.35
iLOGP	5.89	7.25
XLOGP3	4.93	7.74
WLOGP	4.6	6.91
MLOGP	-0.76	0.99
Silicos-IT Log P	8.43	10.17
Consensus Log P	4.62	6.61
ESOL Log S	-7.82	-9.57
ESOL Solubility (mg/ml)	1.55E-05	2.77E-07
ESOL Solubility (mol/l)	1.51E-08	2.72E-10
ESOL Class	Poorly soluble	Poorly soluble
Ali Log S	-10.27	-12.8
Ali Solubility (mg/ml)	5.48E-08	1.62E-10
Ali Solubility (mol/l)	5.37E-11	1.59E-13
Ali Class	Insoluble	Insoluble
Silicos-IT LogSw	-14.04	-15.37
Silicos-IT Solubility (mg/ml)	9.36E-12	4.31E-13
Silicos-IT Solubility (mol/l)	9.16E-15	4.24E-16
Silicos-IT class	Insoluble	Insoluble
GI absorption	Low	Low
BBB permeant	No	No
Pgp substrate	Yes	Yes
CYP1A2 inhibitor	No	No
CYP2C19 inhibitor	No	No
CYP2C9 inhibitor	No	No
CYP2D6 inhibitor	No	No
CYP3A4 inhibitor	Yes	Yes
log Kp (cm/s)	-9.03	-7.01
Lipinski #violations	2	2
Ghose #violations	3	4
Veber #violations	2	2
Egan #violations	1	2
Muegge #violations	4	5
Bioavailability Score	0.17	0.17
PAINS #alerts	0	0
Brenk #alerts	0	0
Leadlikeness #violations	3	3
Synthetic Accessibility	8.2	8.37
DC50	0.26	15
Dmax	68.9	47.3
Prediction Potency Class	0	0
