## supplementary Table 11 for "Generative AI Framework SynGlue for the Rational Design of Clinically relevant Protein Degraders"

Table 11 Tabular representation detailing information about the in silico characterization of the final prioritized GSPT1-CRBN PROTAC candidates
Molecule	GSTP1(cmp1)	GSTP1(cmp2)
Patent Name	AU-29140	AU-30489
Experimental_Molecular weight	647.75	675.81
Experimental_tPSA	128.06	128.06
Experimental_cLogP	2.75	3.79
22Rv1 GI50 (µM)	0.025	>30
Formula	C35H33N7O4S	C37H37N7O4S
MW	647.75	675.8
#Heavy atoms	47	49
#Aromatic heavy atoms	23	23
Fraction Csp3	0.31	0.35
#Rotatable bonds	8	8
#H-bond acceptors	7	7
#H-bond donors	2	2
MR	189.78	199.43
TPSA	157.89	157.89
iLOGP	3.47	4.03
XLOGP3	4.54	5.16
WLOGP	3.15	3.93
MLOGP	2.68	3.04
Silicos-IT Log P	5.18	5.83
Consensus Log P	3.81	4.4
ESOL Log S	-6.55	-7.1
ESOL Solubility (mg/ml)	1.82E-04	5.37E-05
ESOL Solubility (mol/l)	2.82E-07	7.94E-08
ESOL Class	Poorly soluble	Poorly soluble
Ali Log S	-7.58	-8.22
Ali Solubility (mg/ml)	1.71E-05	4.06E-06
Ali Solubility (mol/l)	2.64E-08	6.01E-09
Ali Class	Poorly soluble	Poorly soluble
Silicos-IT LogSw	-9.31	-10.04
Silicos-IT Solubility (mg/ml)	3.16E-07	6.23E-08
Silicos-IT Solubility (mol/l)	4.88E-10	9.23E-11
Silicos-IT class	Poorly soluble	Insoluble
GI absorption	Low	Low
BBB permeant	No	No
Pgp substrate	Yes	Yes
CYP1A2 inhibitor	No	No
CYP2C19 inhibitor	Yes	No
CYP2C9 inhibitor	Yes	Yes
CYP2D6 inhibitor	Yes	Yes
CYP3A4 inhibitor	Yes	Yes
log Kp (cm/s)	-7.03	-6.76
Lipinski #violations	2	2
Ghose #violations	3	3
Veber #violations	1	1
Egan #violations	1	1
Muegge #violations	2	3
Bioavailability Score	0.17	0.17
PAINS #alerts	1	0
Brenk #alerts	2	2
Leadlikeness #violations	3	3
Synthetic Accessibility	5.16	5.41
